# Extracellular vesicles released from cortical neurons influence spontaneous activity of recipient neurons

**DOI:** 10.1101/2025.04.09.647922

**Authors:** Franco Luis Lombino, Mohsin Shafiq, Andreu Matamoros-Angles, Jürgen R. Schwarz, Kira V. Gromova, Daniele Stajano, Bente Siebels, Leonie Bergmann, Tim Magnus, Michaela Schweizer, Franz Lennard Ricklefs, Hartmut Schlüter, Andrew F. Hill, Matthias Kneussel, Markus Glatzel

## Abstract

Extracellular vesicles (EVs) are membranous structures that cells release into the extracellular space. EVs carry various molecules such as proteins, lipids, and nucleic acids, and serve as specialized transporters to influence other cells.

In the central nervous system, EVs have been linked to many important processes, including intercellular communication, but molecular details of their physiological functions are not fully understood. Our study aimed to investigate how EVs are released by neuronal cells, and how they affect the neuronal activity of other recipient neurons. We show that mature primary cortical neurons release EVs from both their soma and dendrites. EVs released from neurons closely resemble non-neuronal EVs regarding size and marker proteins and proteomic analyses showed that neuronally released EVs contain proteins typically acting in pre- and post-synaptic compartments. Interestingly, our analysis revealed that EVs alter spontaneous activity in target neurons by increasing the amplitude of postsynaptic potentials.

In summary, our findings elaborates on the role of EVs in synaptic activity modulation in neurons mediated by glutamate receptors.
