## Supplementary data 4 for "Extracellular vesicles released from cortical neurons influence spontaneous activity of recipient neurons"

### Sheet: reactome_PA_EVs_global
	ID	Description	GeneRatio	BgRatio	pvalue	p.adjust	qvalue	geneID	Count
R-MMU-1236978	R-MMU-1236978	Cross-presentation of soluble exogenous antigens (endosomes)	37/1579	49/8501	5.58252e-18	4.68373e-15	3.64333e-15	Psma1/Psma2/Psma3/Psma4/Psma5/Psma6/Psma7/Psmb1/Psmb2/Psmb3/Psmb4/Psmb5/Psmb6/Psmb7/Psmc1/Psmc2/Psmc3/Psmc4/Psmc5/Psmc6/Psmd1/Psmd11/Psmd12/Psmd13/Psmd14/Psmd2/Psmd3/Psmd4/Psmd5/Psmd6/Psmd7/Psmd8/Psme1/Psme2/Psme3/Psme4/Psmf1	37
R-MMU-6811436	R-MMU-6811436	COPI-independent Golgi-to-ER retrograde traffic	32/1579	48/8501	3.10963e-13	1.30449e-10	1.01472e-10	Actr10/Actr1a/Agpat3/Capza2/Capzb/Dctn1/Dctn2/Dctn3/Dctn4/Dctn5/Dync1h1/Dync1i1/Dync1i2/Dync1li1/Dync1li2/Dynll2/Galnt2/Pafah1b1/Pafah1b2/Pafah1b3/Rab18/Rab3gap1/Rab6a/Rab6b/Tuba1a/Tuba4a/Tubb2a/Tubb2b/Tubb3/Tubb4a/Tubb4b/Tubb6	32
R-MMU-437239	R-MMU-437239	Recycling pathway of L1	26/1579	35/8501	1.02124e-12	2.85605e-10	2.22163e-10	Actb/Ap2a1/Ap2a2/Ap2b1/Ap2m1/Ap2s1/Cltc/Dnm1/Dnm2/Dnm3/Dpysl2/Ezr/Mapk1/Msn/Numb/Rdx/Sh3gl2/Src/Tuba1a/Tuba4a/Tubb2a/Tubb2b/Tubb3/Tubb4a/Tubb4b/Tubb6	26
R-MMU-9706574	R-MMU-9706574	RHOBTB GTPase Cycle	21/1579	31/8501	2.57521e-09	5.40151e-07	4.20166e-07	Actb/Actn1/Cct2/Cct6a/Cct7/Cdc37/Cops2/Cops4/Cpsf7/Cul3/Ddx39b/Hnrnpc/Hsp90aa1/Hsp90ab1/Msi2/Rbbp6/Rock2/Srrm1/Tra2b/Twf1/Vim	21
R-MMU-888590	R-MMU-888590	GABA synthesis, release, reuptake and degradation	15/1579	18/8501	4.72957e-09	7.93621e-07	6.17333e-07	Abat/Aldh5a1/Dnajc5/Gad1/Gad2/Hspa8/Rab3a/Rims1/Slc32a1/Slc6a1/Slc6a11/Stx1a/Stxbp1/Syt1/Vamp2	15
R-MMU-112310	R-MMU-112310	Neurotransmitter release cycle	27/1579	48/8501	5.77428e-09	8.07437e-07	6.2808e-07	Abat/Aldh5a1/Arl6ip5/Cask/Dnajc5/Gad1/Gad2/Gls/Hspa8/Lin7a/Ppfia2/Ppfia3/Rab3a/Rims1/Slc1a2/Slc1a3/Slc32a1/Slc6a1/Slc6a11/Stx1a/Stxbp1/Syn1/Syn2/Syn3/Syt1/Unc13b/Vamp2	27
R-MMU-3928662	R-MMU-3928662	EPHB-mediated forward signaling	22/1579	36/8501	1.86939e-08	2.2406e-06	1.74289e-06	Actb/Actr2/Actr3/Arpc1a/Arpc2/Arpc3/Arpc4/Cdc42/Efnb3/Ephb2/Fyn/Grin1/Grin2b/Hras/Itsn1/Kalrn/Lyn/Ptk2/Rac1/Rhoa/Rock2/Src	22
R-MMU-5663213	R-MMU-5663213	RHO GTPases Activate WASPs and WAVEs	20/1579	32/8501	4.88251e-08	5.12054e-06	3.9831e-06	Abi1/Actb/Actr2/Actr3/Arpc1a/Arpc2/Arpc3/Arpc4/Baiap2/Cdc42/Cyfip1/Cyfip2/Grb2/Mapk1/Mapk3/Nckap1/Ptk2/Rac1/Wasf1/Wasf3	20
R-MMU-9013418	R-MMU-9013418	RHOBTB2 GTPase cycle	15/1579	20/8501	6.1557e-08	5.73848e-06	4.46378e-06	Actb/Actn1/Cct2/Cct6a/Cct7/Cdc37/Cul3/Ddx39b/Hnrnpc/Hsp90aa1/Hsp90ab1/Msi2/Srrm1/Tra2b/Twf1	15
R-MMU-373755	R-MMU-373755	Semaphorin interactions	25/1579	47/8501	9.5202e-08	7.98745e-06	6.21318e-06	Arhgap35/Cdk5/Crmp1/Dpysl2/Dpysl3/Dpysl5/Fyn/Gsk3b/Hsp90aa1/Hsp90ab1/Nrp1/Pak2/Plxna1/Plxna2/Plxna4/Plxnc1/Plxnd1/Rac1/Rhoa/Rhob/Rock2/Sema4a/Sema4d/Sema7a/Tln1	25
R-MMU-6794361	R-MMU-6794361	Neurexins and neuroligins	18/1579	31/8501	1.10308e-06	8.41347e-05	6.54458e-05	Cask/Dlg2/Dlg3/Dlg4/Epb41l1/Epb41l2/Epb41l3/Grm1/Grm5/Homer1/Lrrtm1/Nlgn2/Nlgn3/Nrxn1/Nrxn3/Sh3glb2/Shank1/Shank2	18
R-MMU-9646399	R-MMU-9646399	Aggrephagy	20/1579	37/8501	1.3224e-06	9.24578e-05	7.192e-05	Dync1h1/Dync1i1/Dync1i2/Dync1li1/Dync1li2/Dynll2/Hdac6/Park7/Rps27a/Tuba1a/Tuba4a/Tubb2a/Tubb2b/Tubb3/Tubb4a/Tubb4b/Tubb6/Ube2n/Ube2v1/Vim	20
R-MMU-71406	R-MMU-71406	Pyruvate metabolism and Citric Acid (TCA) cycle	23/1579	47/8501	2.12346e-06	0.000137045	0.000106603	Aco2/Cs/Dlat/Dld/Dlst/Glo1/Hagh/Idh2/Idh3a/Idh3g/Ldha/Ldhb/Mdh2/Me1/Me2/Ogdh/Pdha1/Pdhb/Pdhx/Sdha/Sucla2/Suclg2/Vdac1	23
R-MMU-5674135	R-MMU-5674135	MAP2K and MAPK activation	20/1579	39/8501	3.91271e-06	0.000219288	0.000170577	Actb/Araf/Arrb1/Cnksr2/Csk/Fn1/Hras/Ksr2/Map2k1/Mapk1/Mapk3/Mark3/Pebp1/Raf1/Rap1a/Rap1b/Src/Tln1/Vcl/Ywhab	20
R-MMU-6814122	R-MMU-6814122	Cooperation of PDCL (PhLP1) and TRiC/CCT in G-protein beta folding	19/1579	36/8501	3.92052e-06	0.000219288	0.000170577	Cct2/Cct3/Cct4/Cct5/Cct6a/Cct7/Cct8/Csnk2a1/Csnk2a2/Csnk2b/Gna11/Gnaq/Gnb1/Gnb2/Gnb5/Gng12/Rgs6/Rgs7/Tcp1	19
R-MMU-399956	R-MMU-399956	CRMPs in Sema3A signaling	11/1579	15/8501	5.74529e-06	0.000294432	0.00022903	Cdk5/Crmp1/Dpysl2/Dpysl3/Dpysl5/Fyn/Gsk3b/Nrp1/Plxna1/Plxna2/Plxna4	11
R-MMU-390466	R-MMU-390466	Chaperonin-mediated protein folding	19/1579	37/8501	6.66298e-06	0.000294432	0.00022903	Cct2/Cct3/Cct4/Cct5/Cct6a/Cct7/Cct8/Csnk2a1/Csnk2a2/Csnk2b/Gna11/Gnaq/Gnb1/Gnb2/Gnb5/Gng12/Rgs6/Rgs7/Tcp1	19
R-MMU-391251	R-MMU-391251	Protein folding	19/1579	37/8501	6.66298e-06	0.000294432	0.00022903	Cct2/Cct3/Cct4/Cct5/Cct6a/Cct7/Cct8/Csnk2a1/Csnk2a2/Csnk2b/Gna11/Gnaq/Gnb1/Gnb2/Gnb5/Gng12/Rgs6/Rgs7/Tcp1	19
R-MMU-5673000	R-MMU-5673000	RAF activation	18/1579	34/8501	6.66772e-06	0.000294432	0.00022903	Araf/Calm2/Camk2a/Camk2b/Camk2g/Hras/Map2k1/Mark3/Mras/Ppp1cb/Ppp2ca/Ppp2cb/Ppp2r1a/Ppp2r5c/Raf1/Shoc2/Src/Ywhab	18
R-MMU-212676	R-MMU-212676	Dopamine Neurotransmitter Release Cycle	14/1579	23/8501	8.34151e-06	0.000349926	0.000272197	Cask/Lin7a/Ppfia2/Ppfia3/Rab3a/Rims1/Stx1a/Stxbp1/Syn1/Syn2/Syn3/Syt1/Unc13b/Vamp2	14
R-MMU-181429	R-MMU-181429	Serotonin Neurotransmitter Release Cycle	12/1579	18/8501	9.89867e-06	0.000395475	0.000307628	Ppfia2/Ppfia3/Rab3a/Rims1/Stx1a/Stxbp1/Syn1/Syn2/Syn3/Syt1/Unc13b/Vamp2	12
R-MMU-71403	R-MMU-71403	Citric acid cycle (TCA cycle)	13/1579	21/8501	1.36933e-05	0.000522212	0.000406212	Aco2/Cs/Dld/Dlst/Idh2/Idh3a/Idh3g/Mdh2/Me2/Ogdh/Sdha/Sucla2/Suclg2	13
R-MMU-72165	R-MMU-72165	mRNA Splicing - Minor Pathway	21/1579	45/8501	1.50241e-05	0.000548054	0.000426314	Ddx42/Eftud2/Gtf2f1/Ncbp1/Polr2a/Polr2b/Polr2d/Prpf6/Prpf8/Sf3b3/Snrnp200/Snrpd1/Snrpd2/Snrpd3/Snrpe/Snrpf/Snrpg/Srsf1/Srsf2/Srsf7/Ybx1	21
R-MMU-399719	R-MMU-399719	Trafficking of AMPA receptors	15/1579	27/8501	1.8462e-05	0.000619586	0.000481956	Ap2a1/Ap2a2/Ap2b1/Ap2m1/Ap2s1/Camk2a/Camk2b/Camk2g/Dlg4/Epb41l1/Gria1/Nsf/Prkca/Prkcg/Tspan7	15
R-MMU-399721	R-MMU-399721	Glutamate binding, activation of AMPA receptors and synaptic plasticity	15/1579	27/8501	1.8462e-05	0.000619586	0.000481956	Ap2a1/Ap2a2/Ap2b1/Ap2m1/Ap2s1/Camk2a/Camk2b/Camk2g/Dlg4/Epb41l1/Gria1/Nsf/Prkca/Prkcg/Tspan7	15
R-MMU-390471	R-MMU-390471	Association of TriC/CCT with target proteins during biosynthesis	8/1579	8501-10-01	4.38936e-05	0.00141641	0.00110178	Cct2/Cct3/Cct4/Cct5/Cct6a/Cct7/Cct8/Tcp1	8
R-MMU-9013422	R-MMU-9013422	RHOBTB1 GTPase cycle	12/1579	20/8501	4.63782e-05	0.00144116	0.00112103	Cct2/Cct7/Cops2/Cops4/Cpsf7/Cul3/Hnrnpc/Rbbp6/Rock2/Srrm1/Tra2b/Vim	12
R-MMU-3371511	R-MMU-3371511	HSF1 activation	7/1579	8501-08-01	5.05872e-05	0.00151581	0.0011791	Eef1a1/Hdac6/Hsp90aa1/Hsp90ab1/Ptges3/Vcp/Ywhae	7
R-MMU-416993	R-MMU-416993	Trafficking of GluR2-containing AMPA receptors	10/1579	15/8501	5.73658e-05	0.00165965	0.00129099	Ap2a1/Ap2a2/Ap2b1/Ap2m1/Ap2s1/Gria1/Nsf/Prkca/Prkcg/Tspan7	10
R-MMU-177929	R-MMU-177929	Signaling by EGFR	20/1579	46/8501	8.40745e-05	0.00235128	0.00182899	Arhgef7/Cbl/Cdc42/Csk/Egfr/Epn1/Eps15l1/Grb2/Hgs/Hras/Pik3ca/Plcg1/Ptpn11/Ptprk/Rps27a/Sh3gl1/Sh3gl2/Sh3gl3/Src/Stam	20
R-MMU-5626467	R-MMU-5626467	RHO GTPases activate IQGAPs	15/1579	30/8501	9.38824e-05	0.00252106	0.00196106	Actb/Calm2/Cdc42/Clip1/Ctnna1/Ctnnb1/Rac1/Tuba1a/Tuba4a/Tubb2a/Tubb2b/Tubb3/Tubb4a/Tubb4b/Tubb6	15
R-MMU-210500	R-MMU-210500	Glutamate Neurotransmitter Release Cycle	13/1579	24/8501	9.6155e-05	0.00252106	0.00196106	Arl6ip5/Gls/Ppfia2/Ppfia3/Rab3a/Rims1/Slc1a2/Slc1a3/Stx1a/Stxbp1/Syt1/Unc13b/Vamp2	13
R-MMU-112040	R-MMU-112040	G-protein mediated events	18/1579	40/8501	0.000110197	0.00280168	0.00217934	Adcy1/Calm2/Gna11/Gnai1/Gnai2/Gnai3/Gnaq/Grk2/Mapk1/Pde1a/Pde1b/Plcb1/Prkaca/Prkacb/Prkar1a/Prkar2b/Prkca/Prkcg	18
R-MMU-1295596	R-MMU-1295596	Spry regulation of FGF signaling	10/1579	16/8501	0.000127493	0.00314607	0.00244723	Cbl/Grb2/Mapk1/Mapk3/Ppp2ca/Ppp2cb/Ppp2r1a/Ptpn11/Rps27a/Src	10
R-MMU-445144	R-MMU-445144	Signal transduction by L1	11/1579	19/8501	0.00015245	0.00365444	0.00284267	Csnk2a1/Csnk2a2/Csnk2b/Egfr/Itgb1/Map2k1/Mapk1/Mapk3/Ncam1/Nrp1/Rac1	11
R-MMU-3371571	R-MMU-3371571	HSF1-dependent transactivation	12/1579	22/8501	0.000164564	0.00383526	0.00298333	Camk2a/Camk2b/Camk2g/Dnajb1/Fkbp4/Hsp90aa1/Hsp90ab1/Hspa1b/Hspa2/Hspa8/Mtor/Ptges3	12
R-MMU-418885	R-MMU-418885	DCC mediated attractive signaling	7/1579	8501-09-01	0.000190888	0.0042146	0.0032784	Cdc42/Dcc/Fyn/Ptk2/Rac1/Src/Trio	7
R-MMU-8875656	R-MMU-8875656	MET receptor recycling	7/1579	8501-09-01	0.000190888	0.0042146	0.0032784	Arf6/Crk/Crkl/Gga3/Grb2/Rab4a/Rab4b	7
R-MMU-392517	R-MMU-392517	Rap1 signalling	9/1579	14/8501	0.000208983	0.00427651	0.00332656	Prkaca/Prkacb/Raf1/Rap1a/Rap1b/Rap1gap/Rap1gap2/Ywhab/Ywhaz	9
R-MMU-399954	R-MMU-399954	Sema3A PAK dependent Axon repulsion	9/1579	14/8501	0.000208983	0.00427651	0.00332656	Fyn/Hsp90aa1/Hsp90ab1/Nrp1/Pak2/Plxna1/Plxna2/Plxna4/Rac1	9
R-MMU-8956320	R-MMU-8956320	Nucleotide biosynthesis	9/1579	14/8501	0.000208983	0.00427651	0.00332656	Adsl/Atic/Cad/Gart/Gmps/Impdh2/Paics/Pfas/Umps	9
R-MMU-9668328	R-MMU-9668328	Sealing of the nuclear envelope (NE) by ESCRT-III	13/1579	26/8501	0.00027657	0.00552482	0.00429758	Chmp4b/Chmp6/Chmp7/Ist1/Tuba1a/Tuba4a/Tubb2a/Tubb2b/Tubb3/Tubb4a/Tubb4b/Tubb6/Vps4a	13
R-MMU-1227986	R-MMU-1227986	Signaling by ERBB2	19/1579	46/8501	0.000284562	0.00555227	0.00431894	Akt3/Cdc37/Cul5/Diaph1/Egfr/Erbb4/Erbin/Fyn/Grb2/Hras/Hsp90aa1/Memo1/Pik3ca/Prkca/Prkce/Rhoa/Rps27a/Src/Stub1	19
R-MMU-442755	R-MMU-442755	Activation of NMDA receptors and postsynaptic events	16/1579	36/8501	0.000314842	0.00600347	0.00466991	Calm2/Camk2a/Camk2b/Camk2g/Dlg2/Dlg3/Dlg4/Gria1/Grin1/Grin2b/Nefl/Prkaca/Prkacb/Prkar1a/Prkar2b/Rps6ka2	16
R-MMU-264642	R-MMU-264642	Acetylcholine Neurotransmitter Release Cycle	9/1579	15/8501	0.000436409	0.00813661	0.00632921	Ppfia2/Ppfia3/Rab3a/Rims1/Stx1a/Stxbp1/Syt1/Unc13b/Vamp2	9
R-MMU-5625740	R-MMU-5625740	RHO GTPases activate PKNs	11/1579	21/8501	0.000493441	0.00880845	0.00685182	Pdpk1/Ppp1cb/Rac1/Rhoa/Rhob/Ywhab/Ywhae/Ywhag/Ywhah/Ywhaq/Ywhaz	11
R-MMU-8849932	R-MMU-8849932	Synaptic adhesion-like molecules	11/1579	21/8501	0.000493441	0.00880845	0.00685182	Dlg3/Dlg4/Flot1/Flot2/Gria1/Grin1/Grin2b/Ptprd/Ptprf/Ptprs/Rtn3	11
R-MMU-70263	R-MMU-70263	Gluconeogenesis	15/1579	34/8501	0.000532323	0.00914123	0.00711067	Aldoa/Aldoc/Eno1/Eno2/Gapdh/Got1/Got2/Mdh1/Mdh2/Pck2/Pgam1/Pgk1/Slc25a11/Slc25a12/Tpi1	15
R-MMU-177504	R-MMU-177504	Retrograde neurotrophin signalling	7/1579	8501-10-01	0.000533874	0.00914123	0.00711067	Ap2a1/Ap2a2/Ap2b1/Ap2m1/Ap2s1/Cltc/Sh3gl2	7
R-MMU-182971	R-MMU-182971	EGFR downregulation	14/1579	31/8501	0.00060944	0.0102264	0.00795479	Arhgef7/Cbl/Cdc42/Egfr/Epn1/Eps15l1/Grb2/Hgs/Ptprk/Rps27a/Sh3gl1/Sh3gl2/Sh3gl3/Stam	14
R-MMU-264876	R-MMU-264876	Insulin processing	8/1579	13/8501	0.000735536	0.0118676	0.00923142	Ero1a/Exoc1/Exoc2/Exoc3/Exoc4/Exoc5/Exoc7/Exoc8	8
R-MMU-3371568	R-MMU-3371568	Attenuation phase	8/1579	13/8501	0.000735536	0.0118676	0.00923142	Dnajb1/Fkbp4/Hsp90aa1/Hsp90ab1/Hspa1b/Hspa2/Hspa8/Ptges3	8
R-MMU-429947	R-MMU-429947	Deadenylation of mRNA	12/1579	25/8501	0.000762245	0.011932	0.0092815	Cnot1/Cnot10/Cnot7/Cnot9/Eif4a1/Eif4a2/Eif4a3/Eif4b/Eif4e/Eif4g1/Pabpc1/Paip1	12
R-MMU-112043	R-MMU-112043	PLC beta mediated events	15/1579	35/8501	0.00077336	0.011932	0.0092815	Adcy1/Calm2/Gna11/Gnaq/Grk2/Mapk1/Pde1a/Pde1b/Plcb1/Prkaca/Prkacb/Prkar1a/Prkar2b/Prkca/Prkcg	15
R-MMU-72731	R-MMU-72731	Recycling of eIF2:GDP	6/1579	8501-08-01	0.000808103	0.011932	0.0092815	Eif2b1/Eif2b2/Eif2b5/Eif2s1/Eif2s2/Eif2s3x	6
R-MMU-438066	R-MMU-438066	Unblocking of NMDA receptors, glutamate binding and activation	11/1579	22/8501	0.000822318	0.011932	0.0092815	Calm2/Camk2a/Camk2b/Camk2g/Dlg2/Dlg3/Dlg4/Gria1/Grin1/Grin2b/Nefl	11
R-MMU-180024	R-MMU-180024	DARPP-32 events	9/1579	16/8501	0.000833588	0.011932	0.0092815	Cdk5/Ppp1ca/Ppp2ca/Ppp2cb/Ppp2r1a/Prkaca/Prkacb/Prkar1a/Prkar2b	9
R-MMU-190840	R-MMU-190840	Microtubule-dependent trafficking of connexons from Golgi to the plasma membrane	9/1579	16/8501	0.000833588	0.011932	0.0092815	Gja1/Tuba1a/Tuba4a/Tubb2a/Tubb2b/Tubb3/Tubb4a/Tubb4b/Tubb6	9
R-MMU-373752	R-MMU-373752	Netrin-1 signaling	10/1579	19/8501	0.000853299	0.011932	0.0092815	Cdc42/Dcc/Ezr/Fyn/Mapk14/Mapk8/Ptk2/Rac1/Src/Trio	10
R-MMU-376176	R-MMU-376176	Signaling by ROBO receptors	10/1579	19/8501	0.000853299	0.011932	0.0092815	Dag1/Enah/Evl/Gpc1/Pfn1/Pfn2/Rhoa/Robo1/Rps27a/Slit3	10
R-MMU-9013405	R-MMU-9013405	RHOD GTPase cycle	18/1579	46/8501	0.000885479	0.012179	0.00947363	Actn1/Add3/Ankfy1/Arhgap1/Arhgap21/Arhgap26/Arhgap32/Arhgap35/Arhgap39/Capzb/Cpne8/Diaph1/Lman1/Lmnb1/Pak5/Pgrmc2/Plxna1/Rbm39	18
R-MMU-8854214	R-MMU-8854214	TBC/RABGAPs	14/1579	32/8501	0.000900204	0.0121818	0.00947583	Arf6/Map1lc3b/Rab11b/Rab33a/Rab35/Rab4a/Rab6a/Rab6b/Rab8a/Rab8b/Rabgap1/Tbc1d10a/Tbc1d24/Tsc1	14
R-MMU-77289	R-MMU-77289	Mitochondrial Fatty Acid Beta-Oxidation	15/1579	36/8501	0.00110087	0.0146608	0.0114042	Acaa2/Acadl/Acadm/Acadvl/Acbd6/Acot1/Acot7/Acsf2/Dbi/Decr1/Echs1/Hadh/Hadha/Pcca/Pccb	15
R-MMU-1489509	R-MMU-1489509	DAG and IP3 signaling	12/1579	26/8501	0.00117854	0.0152122	0.0118331	Adcy1/Calm2/Grk2/Pde1a/Pde1b/Prkaca/Prkacb/Prkar1a/Prkar2b/Prkca/Prkce/Prkcg	12
R-MMU-77387	R-MMU-77387	Insulin receptor recycling	12/1579	26/8501	0.00117854	0.0152122	0.0118331	Atp6ap1/Atp6v0a1/Atp6v0d1/Atp6v1a/Atp6v1b2/Atp6v1c1/Atp6v1d/Atp6v1e1/Atp6v1g1/Atp6v1g2/Atp6v1h/Insr	12
R-MMU-264870	R-MMU-264870	Caspase-mediated cleavage of cytoskeletal proteins	7/1579	8501-11-01	0.00123259	0.015435	0.0120064	Add1/Casp3/Gsn/Mapt/Plec/Sh3glb2/Vim	7
R-MMU-73817	R-MMU-73817	Purine ribonucleoside monophosphate biosynthesis	7/1579	8501-11-01	0.00123259	0.015435	0.0120064	Adsl/Atic/Gart/Gmps/Impdh2/Paics/Pfas	7
R-MMU-3299685	R-MMU-3299685	Detoxification of Reactive Oxygen Species	14/1579	33/8501	0.00129942	0.0158002	0.0122905	Cat/Cycs/Ero1a/Gsr/Gstp1/Nudt2/P4hb/Prdx1/Prdx2/Prdx5/Prdx6/Sod1/Sod2/Txnrd1	14
R-MMU-432720	R-MMU-432720	Lysosome Vesicle Biogenesis	14/1579	33/8501	0.00129942	0.0158002	0.0122905	Ap1b1/Ap1g1/Ap1m1/Ap1s1/App/Arrb1/Cltc/Dnajc6/Dnm2/Hgs/Hspa8/Sh3gl2/Txndc5/Vamp2	14
R-MMU-418359	R-MMU-418359	Reduction of cytosolic Ca++ levels	8/1579	14/8501	0.00143761	0.016349	0.0127174	Atp2a2/Atp2b1/Atp2b2/Atp2b4/Calm2/Slc8a1/Slc8a2/Sri	8
R-MMU-5099900	R-MMU-5099900	WNT5A-dependent internalization of FZD4	8/1579	14/8501	0.00143761	0.016349	0.0127174	Ap2a1/Ap2a2/Ap2b1/Ap2m1/Ap2s1/Cltc/Prkca/Prkcg	8
R-MMU-9013409	R-MMU-9013409	RHOJ GTPase cycle	8/1579	14/8501	0.00143761	0.016349	0.0127174	Arhgap1/Arhgap21/Arhgap26/Arhgap32/Arhgap35/Ocrl/Prex1/Trio	8
R-MMU-190872	R-MMU-190872	Transport of connexons to the plasma membrane	9/1579	17/8501	0.00148096	0.016349	0.0127174	Gja1/Tuba1a/Tuba4a/Tubb2a/Tubb2b/Tubb3/Tubb4a/Tubb4b/Tubb6	9
R-MMU-2995383	R-MMU-2995383	Initiation of Nuclear Envelope (NE) Reformation	9/1579	17/8501	0.00148096	0.016349	0.0127174	Banf1/Cdk1/Kpnb1/Lmnb1/Ppp2ca/Ppp2r1a/Ppp2r2a/Rbm39/Sirt2	9
R-MMU-3928664	R-MMU-3928664	Ephrin signaling	9/1579	17/8501	0.00148096	0.016349	0.0127174	Arhgef7/Efnb3/Ephb2/Fyn/Git1/Pak2/Rac1/Sdcbp/Src	9
R-MMU-8964038	R-MMU-8964038	LDL clearance	9/1579	17/8501	0.00148096	0.016349	0.0127174	Ap2a1/Ap2a2/Ap2b1/Ap2m1/Ap2s1/Cltc/Nceh1/Npc1/Npc2	9
R-MMU-917729	R-MMU-917729	Endosomal Sorting Complex Required For Transport (ESCRT)	13/1579	30/8501	0.00152259	0.0165903	0.0129051	Chmp4b/Chmp6/Chmp7/Hgs/Mvb12b/Rps27a/Stam/Tsg101/Vps25/Vps28/Vps37b/Vps4a/Vps4b	13
R-MMU-111996	R-MMU-111996	Ca-dependent events	12/1579	27/8501	0.00176669	0.0187627	0.0145949	Adcy1/Calm2/Grk2/Mapk1/Pde1a/Pde1b/Prkaca/Prkacb/Prkar1a/Prkar2b/Prkca/Prkcg	12
R-MMU-1169408	R-MMU-1169408	ISG15 antiviral mechanism	12/1579	27/8501	0.00176669	0.0187627	0.0145949	Eif4a1/Eif4a2/Eif4a3/Eif4e/Eif4g1/Eif4g2/Eif4g3/Mapk3/Nedd4/Plcg1/Ppm1b/Ube2n	12
R-MMU-70268	R-MMU-70268	Pyruvate metabolism	11/1579	24/8501	0.00202242	0.020161	0.0156826	Dlat/Dld/Glo1/Hagh/Ldha/Ldhb/Me1/Pdha1/Pdhb/Pdhx/Vdac1	11
R-MMU-190873	R-MMU-190873	Gap junction degradation	6/1579	8501-09-01	0.00204253	0.020161	0.0156826	Actb/Ap2m1/Cltc/Dnm1/Dnm2/Gja1	6
R-MMU-196025	R-MMU-196025	Formation of annular gap junctions	6/1579	8501-09-01	0.00204253	0.020161	0.0156826	Actb/Ap2m1/Cltc/Dnm1/Dnm2/Gja1	6
R-MMU-5625970	R-MMU-5625970	RHO GTPases activate KTN1	6/1579	8501-09-01	0.00204253	0.020161	0.0156826	Cdc42/Kif5a/Kif5b/Ktn1/Rac1/Rhoa	6
R-MMU-77286	R-MMU-77286	mitochondrial fatty acid beta-oxidation of saturated fatty acids	6/1579	8501-09-01	0.00204253	0.020161	0.0156826	Acadl/Acadm/Acadvl/Echs1/Hadh/Hadha	6
R-MMU-8875555	R-MMU-8875555	MET activates RAP1 and RAC1	6/1579	8501-09-01	0.00204253	0.020161	0.0156826	Crk/Crkl/Grb2/Rac1/Rap1a/Rap1b	6
R-MMU-1169410	R-MMU-1169410	Antiviral mechanism by IFN-stimulated genes	13/1579	31/8501	0.00218209	0.0212881	0.0165593	Abce1/Eif4a1/Eif4a2/Eif4a3/Eif4e/Eif4g1/Eif4g2/Eif4g3/Mapk3/Nedd4/Plcg1/Ppm1b/Ube2n	13
R-MMU-157858	R-MMU-157858	Gap junction trafficking and regulation	16/1579	42/8501	0.00234243	0.0225897	0.0175718	Actb/Ap2m1/Cltc/Dnm1/Dnm2/Gja1/Src/Tjp1/Tuba1a/Tuba4a/Tubb2a/Tubb2b/Tubb3/Tubb4a/Tubb4b/Tubb6	16
R-MMU-181430	R-MMU-181430	Norepinephrine Neurotransmitter Release Cycle	9/1579	18/8501	0.00247749	0.0229125	0.0178229	Ppfia2/Ppfia3/Rab3a/Rims1/Stx1a/Stxbp1/Syt1/Unc13b/Vamp2	9
R-MMU-5627123	R-MMU-5627123	RHO GTPases activate PAKs	9/1579	18/8501	0.00247749	0.0229125	0.0178229	Calm2/Cdc42/Flna/Myh10/Myh9/Myl12b/Pak2/Ppp1cb/Rac1	9
R-MMU-2024101	R-MMU-2024101	CS/DS degradation	7/1579	8501-12-01	0.00248514	0.0229125	0.0178229	Arsb/Bcan/Cspg5/Hexa/Hexb/Ids/Ncan	7
R-MMU-75035	R-MMU-75035	Chk1/Chk2(Cds1) mediated inactivation of Cyclin B:Cdk1 complex	7/1579	8501-12-01	0.00248514	0.0229125	0.0178229	Cdk1/Ywhab/Ywhae/Ywhag/Ywhah/Ywhaq/Ywhaz	7
R-MMU-9013420	R-MMU-9013420	RHOU GTPase cycle	14/1579	35/8501	0.00254507	0.0230442	0.0179254	Arhgef7/Cdc42/Cltc/Dst/Git1/Git2/Grb2/Hgs/Pak2/Sptbn1/Srgap2/Stam/Usp9x/Wdr6	14
R-MMU-532668	R-MMU-532668	N-glycan trimming in the ER and Calnexin/Calreticulin cycle	8/1579	15/8501	0.00258183	0.0230442	0.0179254	Calr/Canx/Ngly1/Pdia3/Psmc1/Rad23b/Rps27a/Vcp	8
R-MMU-8866427	R-MMU-8866427	VLDLR internalisation and degradation	8/1579	15/8501	0.00258183	0.0230442	0.0179254	Ap2a1/Ap2a2/Ap2b1/Ap2m1/Ap2s1/Cltc/Rps27a/Vldlr	8
R-MMU-111933	R-MMU-111933	Calmodulin induced events	11/1579	25/8501	0.00301256	0.0263285	0.0204801	Adcy1/Calm2/Grk2/Pde1a/Pde1b/Prkaca/Prkacb/Prkar1a/Prkar2b/Prkca/Prkcg	11
R-MMU-111997	R-MMU-111997	CaM pathway	11/1579	25/8501	0.00301256	0.0263285	0.0204801	Adcy1/Calm2/Grk2/Pde1a/Pde1b/Prkaca/Prkacb/Prkar1a/Prkar2b/Prkca/Prkcg	11
R-MMU-418990	R-MMU-418990	Adherens junctions interactions	13/1579	32/8501	0.00305917	0.0264603	0.0205826	Actb/Afdn/Cadm1/Cadm2/Cadm3/Cdh10/Cdh13/Cdh2/Ctnna1/Ctnnb1/Ctnnd1/Jup/Nectin1	13
R-MMU-8964043	R-MMU-8964043	Plasma lipoprotein clearance	13/1579	33/8501	0.00420301	0.0359829	0.02799	Ap2a1/Ap2a2/Ap2b1/Ap2m1/Ap2s1/Apoe/Cltc/Hdlbp/Nceh1/Npc1/Npc2/Rps27a/Vldlr	13
R-MMU-399955	R-MMU-399955	SEMA3A-Plexin repulsion signaling by inhibiting Integrin adhesion	6/1579	8501-10-01	0.00430552	0.0364882	0.028383	Fyn/Nrp1/Plxna1/Plxna2/Plxna4/Tln1	6
R-MMU-8964539	R-MMU-8964539	Glutamate and glutamine metabolism	7/1579	13/8501	0.00452635	0.0379761	0.0295404	Aldh18a1/Gls/Glud1/Glul/Got2/Oat/Pycr1	7
R-MMU-5675221	R-MMU-5675221	Negative regulation of MAPK pathway	15/1579	41/8501	0.00497024	0.0399966	0.0311121	Araf/Hras/Map2k1/Mapk1/Mapk3/Mark3/Pebp1/Ppp2ca/Ppp2cb/Ppp2r1a/Ppp2r5c/Ppp5c/Raf1/Rps27a/Ywhab	15
R-MMU-156842	R-MMU-156842	Eukaryotic Translation Elongation	4/1579	8501-05-01	0.0050532	0.0399966	0.0311121	Eef1a1/Eef1d/Eef1g/Eef2	4
R-MMU-164378	R-MMU-164378	PKA activation in glucagon signalling	4/1579	8501-05-01	0.0050532	0.0399966	0.0311121	Prkaca/Prkacb/Prkar1a/Prkar2b	4
R-MMU-442720	R-MMU-442720	CREB1 phosphorylation through the activation of Adenylate Cyclase	4/1579	8501-05-01	0.0050532	0.0399966	0.0311121	Prkaca/Prkacb/Prkar1a/Prkar2b	4
R-MMU-77310	R-MMU-77310	Beta oxidation of lauroyl-CoA to decanoyl-CoA-CoA	4/1579	8501-05-01	0.0050532	0.0399966	0.0311121	Acadl/Echs1/Hadh/Hadha	4
R-MMU-77348	R-MMU-77348	Beta oxidation of octanoyl-CoA to hexanoyl-CoA	4/1579	8501-05-01	0.0050532	0.0399966	0.0311121	Acadm/Echs1/Hadh/Hadha	4
R-MMU-5696394	R-MMU-5696394	DNA Damage Recognition in GG-NER	13/1579	34/8501	0.00566807	0.044444	0.0345716	Actl6a/Cops2/Cops3/Cops4/Cops5/Cops6/Cops7a/Cul4a/Cul4b/Ddb1/Rad23b/Rps27a/Ruvbl1	13
R-MMU-389513	R-MMU-389513	CTLA4 inhibitory signaling	9/1579	20/8501	0.0059968	0.0455785	0.0354541	Akt3/Fyn/Lyn/Ppp2ca/Ppp2cb/Ppp2r1a/Ppp2r5c/Ptpn11/Src	9
R-MMU-6807004	R-MMU-6807004	Negative regulation of MET activity	9/1579	20/8501	0.0059968	0.0455785	0.0354541	Cbl/Grb2/Hgs/Ptpn1/Rps27a/Sh3gl1/Sh3gl2/Sh3gl3/Stam	9
R-MMU-109606	R-MMU-109606	Intrinsic Pathway for Apoptosis	14/1579	38/8501	0.00611007	0.0455785	0.0354541	Bax/Casp3/Cycs/Dynll2/Mapk1/Mapk3/Mapk8/Nmt1/Ywhab/Ywhae/Ywhag/Ywhah/Ywhaq/Ywhaz	14
R-MMU-354192	R-MMU-354192	Integrin signaling	11/1579	27/8501	0.0061387	0.0455785	0.0354541	Crk/Csk/Fn1/Grb2/Pdpk1/Ptk2/Ptpn1/Rap1a/Rap1b/Src/Tln1	11
R-MMU-499943	R-MMU-499943	Interconversion of nucleotide di- and triphosphates	11/1579	27/8501	0.0061387	0.0455785	0.0354541	Ak2/Ak4/Ak5/Cmpk1/Gsr/Guk1/Nme1/Nme2/Nme3/Rrm1/Txnrd1	11
R-MMU-9634597	R-MMU-9634597	GPER1 signaling	11/1579	27/8501	0.0061387	0.0455785	0.0354541	Fn1/Gnas/Gnb1/Gnb2/Gnb5/Gng12/Itgb1/Prkaca/Prkacb/Prkar1a/Prkar2b	11
